# Discovery of novel RNA viruses in commercially relevant seaweeds *Alaria esculenta* and *Saccharina latissima*

**DOI:** 10.1101/2024.05.22.594653

**Authors:** Rob J. Dekker, Wim C. de Leeuw, Marina van Olst, Wim A. Ensink, Selina van Leeuwen, Job Cohen, Klaas R. Timmermans, Timo M. Breit, Martijs J. Jonker

## Abstract

Seaweeds are increasingly recognized as sustainable food sources; however, their large-scale cultivation faces challenges similar to land crops, including susceptibility to pathogens. Plant viruses pose a significant threat to global food security, yet little is known about the diversity of viruses in seaweeds. This study investigates virus-associated small interfering RNA (siRNA) responses in commercially relevant seaweed species to understand RNA virus diversity, particularly in edible varieties. Through small RNA sequencing of 16 samples from *Saccharina latissima* and *Alaria esculenta*, we identified three new RNA viruses Aev-NL1, Slv-NL2 and Slv-NL3, and one new DNA virus (phaeovirus). The partial genome of the new DNA virus was discovered in the *A. esculenta* samples and shared 67% DNA sequence identity with the major coat protein of the large double-stranded DNA phaeovirus *Feldmannia irregularis* virus a. In four out of five *A. esculenta* samples, a new bisegmented ormycovirus-like RNA virus (Aev-NL1) was identified. A similar new virus, Slv-NL1, was found in previously published *S. latissima* RNA-seq data, sharing 87% sequence identity with Aev-NL1. Lastly, two novel RNA viruses, Slv-NL2 and Slv-NL3, were discovered in all eight *S. latissima* samples sharing limited similarity at the genome level but high sequence identity at protein level of both ORFs (>94%). Further investigation of the novel viruses’ presence across our limited set of samples revealed no conclusive associations with diseased seaweed phenotypes. The discovery of four new viruses in only a limited set of samples highlights the presence of previously unrecognized viral diversity in seaweed, thereby underscoring the importance of understanding viral diversity in seaweed as its virome is currently understudied.
