## Supplemental Table S1 Aev-NL1 similarities for "Discovery of novel RNA viruses in commercially relevant seaweeds *Alaria esculenta* and *Saccharina latissima*"

### Sheet: Sheet1
	Supplemental Table S1 Comparing similar virus sequences to Aev-NL1
			RNA-1		Protein-1		Similarity to Aev-NL1 protein-1		RNA-2		Protein-2		Similarity to Aev-NL1 protein-2
	Name	Acronym	ID	Length	ID	Length	Coverage	Identity	ID	Length	ID	Length	Coverage	Identity
	Ambispora leptoticha ormycovirus 1	AlOMV1	GGIK01050282	1266
	Auricularia auricula-judae ormycovirus 1	AajOMV1	GFZV01012939	3430
	Erysiphe lesion associated ormycovirus 1	ElaOMV1	OM272927	3192	USW07195	1003	x	x	OM272928	1543	USW07196	406	x	x
	Erysiphe lesion associated ormycovirus 2	ElaOMV2	OM272931	2478	USW07207	766	0.8	0.31	OM272932	1875	USW07212	565	0.54	0.34
	Erysiphe lesion associated ormycovirus 3	ElaOMV3	OM363731	2058	USW07204	602	0.6	0.33	OM363732	1871	USW07205	527	0.65	0.36
	Erysiphe lesion associated ormycovirus 4	ElaOMV4	OM272933	2548	USW07208	814	0.63	0.28	OM272934	1881	USW07213	536	0.68	0.22
	Erysiphe pisi ormycovirus 1	EpOMV1	GHEC01009306	1844					GHEC01007241	1858
	Ophiocordyceps sinensis ormycovirus 1	OsOMV1	GAGW01007749	1564					GAGW01007556	1659
	Plasmopara viticola lesion associated ormycovirus 1	PvlaOMV1	OM363727	3040	USW07200	918	x	x	OM363728	1555	USW07201	347	x	x
	Plasmopara viticola lesion associated ormycovirus 2	PvlaOMV2	OM262448	2259	USW07197	682	0.13	0.29
	Plasmopara viticola lesion associated ormycovirus 3	PvlaOMV3	OM363729	2406	USW07202	703	0.63	0.33	OM363730	1771	USW07203	468	0.51	0.35
	Plasmopara viticola lesion associated ormycovirus 4	PvlaOMV4	OM272935	2554	USW07209	807	0.67	0.25	OM272936	1757	USW07214	524	0.51	0.22
	Plasmopara viticola lesion associated ormycovirus 5	PvlaOMV5	OM272937	2406	USW07210	746	0.46	0.29	OM272938	1788	USW07215	490	0.48	0.24
	Plasmopara viticola lesion associated ormycovirus 6	PvlaOMV6	OM262449	3325	USW07198	872	0.04	0.33
	Plasmopara viticola lesion associated ormycovirus 7	PvlaOMV7	OM262450	2956	USW07199	896	x	x
	Puccinia striiformis ormycovirus 1	PsOMV1	GAIR01011407	1837
	Starmerella bacillaris ormycovirus 1	SbOMV1	OM272929	2392	USW07206	766	0.7	0.32	OM272930	1726	USW07211	534	0.52	0.23
	Termitomyces ormycovirus 1	TOMV1	GFVP01007274	2802					GFVP01025626	1976
	Uromyces appendiculatus ormycovirus 1	UaOMV1	GACI01002316	3034
	Uromyces appendiculatus ormycovirus 2	UaOMV2	GACI01004785	2661
	Trichoderma tomentosum ormycovirus 1 isolate 3-33 STR segment	TtOV1	OQ463855	2645	WGH72997	779	0.51	0.29	OQ463856	1893	WGH72998	533	0.74	0.23
	Verticillium dahliae ormycovirus 1 isolate Vd1-6	Vd1-6	OR734290	3359	WPV08068	1077	0.17	0.25	OR734291	1538	WPV08069	449	x	x
	Verticillium dahliae ormycovirus 2 isolate Vd1-25	Vd1-25	OR734292	2457	WPV08070	793	0.81	0.32	OR734293	1729	WPV08071	519	0.74	0.23
	Alaria esculenta virus NL1	Aev-NL1	x	2428	x	781	1	1	x	2040	x	625	1	1
